# Cell type-independent timekeeping gene modules enable embryonic stage prediction in zebrafish

**DOI:** 10.1101/2025.11.12.688039

**Authors:** Rupa Kanchi, Sandra L Grimm, Divya Vella, Richard Saoud, Tanmay Gandhi, Amrit Koirala, Ailen Cervino, Jacalyn MacGowan, Cristian Coarfa, Margot Kossmann Williams

**Affiliations:** Molecular and Cellular Biology Department, Baylor College of Medicine, Houston; Dan L Duncan Comprehensive Cancer Center, Baylor College of Medicine, Houston; Center for Precision Environmental Health, Baylor College of Medicine, Houston; Molecular Virology and Microbiology Department, Baylor College of Medicine, Houston

## Abstract

Gene expression changes across embryonic development reflect both differentiation and genes whose expression varies strictly with developmental time, independent of cell type. Multiple embryonic timing systems set the onset and pace of developmental events, and blocking transcription arrests many of these events. However, the genes comprising the vertebrate embryonic timing system(s) remain largely unknown. To identify genes whose expression changes with time alone, we examine naive zebrafish embryonic explants that form only two tissue types yet maintain developmental timing, thus uncoupling developmental age from most differentiation programs. By comparing longitudinal gene expression in naïve explants with Nodal-induced explants that differentiate into all three germ layers, we identify “timekeeping” genes whose temporal expression patterns vary strictly with developmental age. Consensus clustering of temporally dynamic genes identified 20 gene clusters, termed “chrono-constitutive modules” (**CCMs**), that maintain distinct schedules of expression regardless of tissue type. These CCM trajectories are similar in intact zebrafish embryos and single embryonic cells of multiple distinct lineages. Enrichment analysis of microRNA targets and transcription factor regulons within the CCMs further reveal distinct putative regulators of several modules. Strikingly, CCM expression patterns are also largely conserved during early development of another fish species, Japanese medaka. Machine learning models trained on only zebrafish CCM transcript levels accurately predict the developmental age of embryonic explants, intact embryos, and even individual embryonic cells, demonstrating their utility in developmental timekeeping. These results support the existence of transcriptional timekeeping during early development and demonstrate its utility in embryonic stage prediction.
