## Supplementary material for "Cell type-independent timekeeping gene modules enable embryonic stage prediction in zebrafish": Supp Table 2

### Sheet: SuppTable2
Supplemental Table 2 – Pathway enrichment using Metascape for the 24 gene clusters
Values are –log10 (FDR)
		CCM	CCM	CCM	CCM	CCM	CCM	CCM	CCM	CCM	CCM	CCM	CCM	CCM	CCM	CCM	CCM	CCM	CCM	non-CCM	non-CCM	non-CCM	non-CCM
Pathway	Geneset collection	c2	c3	c4	c15	c18	c6	c8	c10	c9	c11	c12	c14	c13	c17	c22	c20	c23	c24	c1	c5	c7	c16	CCM	non-CCM
establishment of protein localization	GO Biological Processes	0	0	0	0	0	0	0	0	0	0	0	3.155	0.376	0	0	0	0	0	0	0	0	0	2	0
vesicle cargo loading	GO Biological Processes	0	0	0	0	0	0	0	0	0	0	0	2.459	0	0	0	0	0	0	0	0	0	0	1	0
Metabolism of water-soluble vitamins and cofactors	Reactome Gene Sets	0	0	0	0	0	0	0	0	0	0	0	0.676	0	0	0	0	0	0	0	0	0	0	1	0
localization within membrane	GO Biological Processes	0	0	0	0	0	0	0	0	0	0	0	0.392	0	0	0	0	0	0	0	0	0	0	1	0
response to endoplasmic reticulum stress	GO Biological Processes	0	0	0	0	0	0	0	0	0	0	0	0.392	0	0	0	0	0	0	0	0	0	0	1	0
one-carbon metabolic process	GO Biological Processes	0	0	0	0	0	0	0	0	0	0	0	0.199	0	0	0	0	0	0	0	0	0	0	1	0
establishment or maintenance of apical/basal cell polarity	GO Biological Processes	0	0	0	0	0	0	0	0	0	0	0	0.19	0	0	0	0	0	0	0	0	0	0	1	0
chromosome organization	GO Biological Processes	0	0	0	0	0	0	0	0	0	0	0	0.085	0	0	0	0	0	0	0	0	0	0	1	0
Signaling by MET	Reactome Gene Sets	0	0	0	0	0	0	0	0	0	0	0	0.021	0	0	0	0	0	0	0	0	0	0	1	0
DNA biosynthetic process	GO Biological Processes	0	0	0	0	0	0	0	1.125	0	0	0	0.012	0	0	0	0	0	0	0	0	0	0	2	0
ubiquitin-dependent protein catabolic process	GO Biological Processes	0	0	0	0	0	0	0	0	0	0	0	0	0	1.244	3.753	0	1.605	0	0	0	0	0	3	0
RHO GTPase cycle	Reactome Gene Sets	0	0	0	0	0	0	0	1.58	0	0	0	0	0	1.244	0	0	0	0	0	0	0	0	2	0
Vesicle-mediated transport	Reactome Gene Sets	0	0	0	0	0	0	0	0	0	0	0	0	0	0.637	0	0	0	0	0	0	0	0	1	0
Metabolism of vitamins and cofactors	Reactome Gene Sets	0	0	0	0	0	0	0	0	0	0	0	0	0	0.58	0	0	0	0	0	0	0	0	1	0
entrainment of circadian clock	GO Biological Processes	0	0	0	0	0	0	0	0	0	0	0	0	0	0.551	0	0	0	0	0	0	0	0	1	0
vesicle organization	GO Biological Processes	0	0	0	0	0	0	0	0	0	0	0	0	0	0.551	0	0	0	0	0	0	0	0	1	0
protein phosphorylation	GO Biological Processes	0	0	0	0	0	0	0	0	0	0	0	0	0	0.526	0	0	0	0	0	0	0	0	1	0
autophagy	GO Biological Processes	0	0	0	0	0	0	0	0	0	3.217	0	0	0	0.416	0	0	0	0	0	0	0	0	2	0
cellular response to stress	GO Biological Processes	0	0	0	0	0	0	0	0	0.407	0	0	0	0	0.368	0	0	0	0	0	0	0	0	2	0
organelle localization	GO Biological Processes	0	0	0	0	0	0	0	0	0	0	0	0	0	0.36	0	0	0	0	0	0	0	0	1	0
protein transport	GO Biological Processes	0	0	0	0	0	0	0	0	0	0	0	0	0	0.337	0	0.214	0	0	0	0	0	0	2	0
actin cytoskeleton organization	GO Biological Processes	0	0	0	0	0	0	0	0	0	0	0	0	0	0.329	0	0	0	0	0	0.674	0	0	1	1
regulation of G1/S transition of mitotic cell cycle	GO Biological Processes	0	0	0	0	0	0	0	0	0	0	0	0	0	0.223	0	0	0	0	0	0	0	0	1	0
Endocytosis	KEGG Pathway	0	0	0	0	0	0	0	0	0	0	0	0	0	0.164	0	0	0	0.297	0	0	0	0	2	0
Axon guidance	Reactome Gene Sets	0	0	0	0	0	0	0	0	0	0	0	0	0	0.072	0	0	0	0	0	0.804	0	0	1	1
intracellular monoatomic ion homeostasis	GO Biological Processes	0	0	0	0	0	0	0	0	0	0	0	0	0	0.005	0	0	0	0	0	0	0	0	1	0
blastoderm segmentation	GO Biological Processes	0	0	0	0	0	0	0	0	0	0	0	0	2.126	0	0	0	0	0	0	0	0	0	1	0
P-body assembly	GO Biological Processes	0	0	0	0	0	0	0	0	0	0	0	0	2.126	0	0	0	0	0	0	0	0	0	1	0
negative regulation of translation	GO Biological Processes	0	0	0	0	0	0	0	0	0	0	0	0	1.588	0	0	0	0	0	0	0	0	0	1	0
organelle transport along microtubule	GO Biological Processes	0	0	0	0	0	0	0	0	0	0	0	0	1.264	0	0	0	0	0	0	0	0	0	1	0
peptidyl-serine phosphorylation	GO Biological Processes	0	0	0	0	0	0	0	0	0	0	0	0	0.876	0	0	0	0	0	0	0	0	0	1	0
Activation of ATR in response to replication stress	Reactome Gene Sets	0	0	0	0	0	0	0	0	0	0	0	0	0.862	0	0	0	0	0	0	0	0	0	1	0
Terpenoid backbone biosynthesis	KEGG Pathway	0	0	0	0	0	0	0	0	0	0	0	0	0.862	0	0	0	0	0	0	0	0	0	1	0
cell junction organization	GO Biological Processes	0	0	0	0	0	0	0	0	0	0	0	0	0.856	0	0	0	0	0	0	0	0	0	1	0
positive regulation of cellular component organization	GO Biological Processes	0	0	0	0	0	0	0	0	0	0	0	0	0.856	0	0	0	0	0	0	0	0	0	1	0
Progesterone-mediated oocyte maturation	KEGG Pathway	0	0	0	0	0	0	0	0	0	0	0	0	0.856	0	0	0	0	0	0	0	0	0	1	0
Citric acid cycle (TCA cycle)	Reactome Gene Sets	0	0	0	0	0	0	0	0	0	0	0	0	0.515	0	0	0	0	0	0	0	0	0	1	0
phospholipid biosynthetic process	GO Biological Processes	0	0	0	0	0	0	0	0	0	0	0	0	0.515	0	0	0	0	0	0	0	0	0	1	0
RNA Polymerase III Transcription Initiation From Type 1 Promoter	Reactome Gene Sets	0	0	0	0	0	0	0	0	0	0	0	0	0.515	0	0	0	0	0	0	0	0	0	1	0
RNA localization	GO Biological Processes	0	0	0	0	0	0	0	1.344	0	0	0	0	0.462	0	0	0	0	0	0	0	0	0	2	0
RNA 5'-end processing	GO Biological Processes	0	0	0	0	0	0	0	0	0	0	0	0	0.462	0	0	0	0	0	0	0	0	0	1	0
Rab regulation of trafficking	Reactome Gene Sets	0	0	0	0	0	0	0	0	0	0	0	0	0.228	0	0	0	0	0	0	0	0	0	1	0
protein modification by small protein conjugation or removal	GO Biological Processes	0	0	0	0	0	0	0	0	0	0	0	0	0.161	0	2.167	0	0	0	0	0	0	0	2	0
Nuclear Envelope Breakdown	Reactome Gene Sets	0	0	0	0	0	0	0	0	0	0	0	0	0.161	0	0	0	0	0	0	0	0	0	1	0
Signaling by Rho GTPases, Miro GTPases and RHOBTB3	Reactome Gene Sets	0	0	0	0	0	0	0	0	0	0	0	0	0.161	0	0	0	0	0	0	0	0	0	1	0
mRNA 3'-end processing	Reactome Gene Sets	0	2.61368	0	0	0	0	0	0	0	0	2.32	0	0	0	0	0	0	0	0	0	0	0	2	0
Glucose metabolism	Reactome Gene Sets	0	0	0	0	0	0	0	0	0	0	2.255	0	0	0	0	0	0	0	0	0	0	0	1	0
mRNA processing	WikiPathways	0	0	0	0	0	7.356	0	0	0	0	1.371	0	0	0	0	0	0	0	0	0	0	0	2	0
Integrin-mediated cell adhesion	WikiPathways	0	0	0	0	0	0	0	0	0	0	1.207	0	0	0	0	0	0	0	0	0	0	0	1	0
regulation of DNA-templated transcription elongation	GO Biological Processes	0	0	0	0	0	0	0.647	0	0	0	1.029	0	0	0	0	0	0	0	0	0	0	0	2	0
Valine, leucine and isoleucine degradation	KEGG Pathway	0	0	0	0	0	0	0	0	0	0	0.912	0	0	0	0	0	0	0	0	0	0	0	1	0
protein localization to organelle	GO Biological Processes	0	0	0	0	0	0	0	0	0	0	0.865	0	0	0	0	0	0	0	0	0	0	0	1	0
RNA catabolic process	GO Biological Processes	0	0	1.508	0	0	0	0	0	0	0	0.765	0	0	0	0	0	0	0	0	0	0	0	2	0
maintenance of protein location in cell	GO Biological Processes	0	0	0	0	0	0	0	0	0	0	0.52	0	0	0	0	0	0	0	0	0	0	0	1	0
positive regulation of cytokine production	GO Biological Processes	0	0	0	0	0	0	0	0	0	0	0.47	0	0	0	0	0	0	0	0	0	0	0	1	0
axis elongation	GO Biological Processes	0	0	0	0	0	0	0	0	0	0	0.378	0	0	0	0	0	0	0	0	0	0	0	1	0
RNA degradation	KEGG Pathway	0	0	0	0	0	0	0	0	0	0	0.344	0	0	0	0	0	0	0	0	0	0	0	1	0
cellular modified amino acid biosynthetic process	GO Biological Processes	0	0	0	0	0	0	0	0	0	0	0.309	0	0	0	0	0	0	0	0	0	0	0	1	0
ATP biosynthetic process	GO Biological Processes	0	0	0	0	0	0	0	0	0	0	0.275	0	0	0	0	0	0	0	0	0	0	0	1	0
response to fungus	GO Biological Processes	0	0	0	0	0	0	0	0	0	0	0.202	0	0	0	0	0	0	0	0	0	0	0	1	0
chromatin remodeling	GO Biological Processes	0	0	0	0	0	0	0	0	0	0	0.169	0	0	0	0	0	0	0	0	0	0	0	1	0
regulation of protein-containing complex assembly	GO Biological Processes	0	0	0	0	0	0	0	0	0	0	0.128	0	0	0	0	0	0	0	0	0	0	0	1	0
endomembrane system organization	GO Biological Processes	0	0	0	0	0	0	0	0	0	0	0.107	0	0	0	0	0	0	0	0	0	0	0	1	0
TCA cycle	WikiPathways	0	0	0	0	0	0	0	0	0	0	0.102	0	0	0	0	0	0	0	0	0	0	0	1	0
macromolecule catabolic process	GO Biological Processes	0	0	0	0	0	0	0	0	0	1.292	0	0	0	0	0	0	0	0	0	0	0	0	1	0
regulation of autophagosome assembly	GO Biological Processes	0	0	0	0	0	0	0	0	0	0.733	0	0	0	0	0	0	0	0	0	0	0	0	1	0
DNA replication checkpoint signaling	GO Biological Processes	0	0	0	0	0	0	0	0	0	0.669	0	0	0	0	0	0	0	0	0	0	0	0	1	0
ribonucleoprotein complex biogenesis	GO Biological Processes	16.1402	0	9.693	0	0	0	7.221	2.731	0	0	0	0	0	0	0	0	0	0	2.541	0	0	0	4	1
ribosomal large subunit biogenesis	GO Biological Processes	0	0	4.475	0	0	0	0	0	0	0	0	0	0	0	0	0	0	0	0	0	0	0	1	0
Metabolism of RNA	Reactome Gene Sets	0	10.1878	2.34	0	0	0	0	5.887	0	0	0	0	0	0	0	0	0	0	0	0	0	0	3	0
Transcriptional regulation by RUNX3	Reactome Gene Sets	0	0	2.34	0	0	0	0	0	0	0	0	0	0	0	0	0	0	0	0	0	0	0	1	0
mRNA metabolic process	GO Biological Processes	0	0	2.274	0	0	0	0	0	0	0	0	0	0	0	0	0	0	0	0	0	0	0	1	0
rRNA base methylation	GO Biological Processes	0	0	1.698	0	0	0	0	0	0	0	0	0	0	0	0	0	0	0	0	0	0	0	1	0
nucleic acid phosphodiester bond hydrolysis	GO Biological Processes	0	0	1.672	0	0	0	0	0	0	0	0	0	0	0	0	0	0	0	0	0	0	0	1	0
regulation of mitotic sister chromatid separation	GO Biological Processes	0	0	1.561	0	0	0	0	0	0	0	0	0	0	0	0	0	0	0	0	0	0	0	1	0
DNA unwinding involved in DNA replication	GO Biological Processes	0	0	1.548	0	0	0	0	0	0	0	0	0	0	0	0	0	0	0	0	0	0	0	1	0
HDR through MMEJ (alt-NHEJ)	Reactome Gene Sets	0	0	1.467	0	0	0	0	0	0	0	0	0	0	0	0	0	0	0	0	0	0	0	1	0
Ribosome biogenesis in eukaryotes	KEGG Pathway	0	1.75702	1.38	0	0	0	0	0	0	0	0	0	0	0	0	0	0	0	0	0	0	0	2	0
Cell-extracellular matrix interactions	Reactome Gene Sets	0	0	1.287	0	0	0	0	0	0	0	0	0	0	0	0	0	0	0	0	0	0	0	1	0
ribosome assembly	GO Biological Processes	0	0	0.948	0	0	0	0	0	0	0	0	0	0	0	0	0	0	0	0	0	0	0	1	0
mRNA surveillance pathway	KEGG Pathway	0	1.86135	0.932	0	0	0	0.185	0	0	0	0	0	0	0	0	0	0	0	0	0.456	0	0	3	1
Wnt signaling pathway and pluripotency	WikiPathways	0	0	0.816	0	0	0	0	0	0	0	0	0	0	0	0	0	0	0	0	0	0	0	1	0
response to UV	GO Biological Processes	0	0	0.8	0	0	0	0	0	0	0	0	0	0	0	0.793	0	0	0	0	0	0	0	2	0
ventral spinal cord interneuron differentiation	GO Biological Processes	0	0	0.645	0	0	0	0	0	0	0	0	0	0	0	0	0	0	0	0	0	0	0	1	0
protein-RNA complex assembly	GO Biological Processes	0	0	0.533	0	0	0	1.705	0	0	0	0	0	0	0	0	0	0	0	0	0	0	0	2	0
inositol lipid-mediated signaling	GO Biological Processes	0	0	0.342	0	0	0	0	0	0	0	0	0	0	0	0	0	0	0	0	0	0	0	1	0
RNA processing	GO Biological Processes	0	10.1742	0	0	0	0	0	17.181	0	0	0	0	0	0	0	0	0	0	0	0	0	0	2	0
Gene expression (Transcription)	Reactome Gene Sets	0	9.77588	0	0	0	2.679	0	2.518	0	0	0	0	0	0	0	0	0	0	0	0	0	0	3	0
chromatin organization	GO Biological Processes	0	4.00626	0	0	0.001	0.79	0	0	0	0	0	0	0	0	2.901	0	0	0.424	0	0	0	0	5	0
Cell Cycle, Mitotic	Reactome Gene Sets	0	4.00626	0	0	0	0	0	0	0	0	0	0	0	0	0	0	0	0	0	0	0	0	1	0
Nucleocytoplasmic transport	KEGG Pathway	0	3.85688	0	0	0	0	0	0	0	0	0	0	0	0	0	0	0	0	0	0	0	0	1	0
Transcriptional Regulation by TP53	Reactome Gene Sets	0	2.79639	0	0	0	0	0	0	0	0	0	0	0	0	0.535	0	0	0	0	0	0	0	2	0
regulation of RNA splicing	GO Biological Processes	0	2.79639	0	0	0	0	0	0	0	0	0	0	0	0	0	0	0	0	0	0	0	0	1	0
regulation of cell cycle process	GO Biological Processes	0	2.36865	0	0	0	0	0	0	0	0	0	0	0	0	0	0	0	0	0	0	0	0	1	0
definitive hemopoiesis	GO Biological Processes	0	2.30582	0	0	0	0	0	0	0	0	0	0	0	0	0	0	0	0	0	0	0	0	1	0
positive regulation of nucleobase-containing compound metabolic process	GO Biological Processes	0	1.73813	0	0	0	0	0	0	0	0	0	0	0	0	0	0	0	0	0	0	0	0	1	0
negative regulation of RNA metabolic process	GO Biological Processes	0	1.34704	0	0	0	0	0	0	0	0	0	0	0	0	0	0	0	0	0	0	0	0	1	0
alternative mRNA splicing, via spliceosome	GO Biological Processes	0	1.3142	0	0	0	0	0	0	0	0	0	0	0	0	0	0	0	0	0	0	0	0	1	0
Viral life cycle - HIV-1	KEGG Pathway	0	1.15261	0	0	0	0	0	0	0	0	0	0	0	0	0	0	0	0	0	0	0	0	1	0
chordate embryonic development	GO Biological Processes	9.37224	1.1264	0	0.485	0	0	0	0	0	0	0	0	0	0	0	0	0	0.112	3.445	0	0	0	4	1
histone modification	GO Biological Processes	0	1.07579	0	0	0	1.358	0	1.125	0	0	0	0	0	0	2.167	0	0	0	0	0	0	0	4	0
RNA Polymerase II Pre-transcription Events	Reactome Gene Sets	0	1.07579	0	0	0	0	0	0	0	0	0	0	0	0	0	0	0	0	0	0	0	0	1	0
Repression of WNT target genes	Reactome Gene Sets	0	0	0	0	1.622	0	0	0	0	0	0	0	0	0	0	0	0	0	0	0	0	0	1	0
embryonic organ development	GO Biological Processes	0	0	0	0	0.92	0	0	0	0	0	0	0	0	0	0	0	0	0	0	0	0	0	1	0
heart development	GO Biological Processes	0	0	0	0	0.92	0	0	0	0	0	0	0	0	0	0	0	0	0	0	0	0	0	1	0
BMP signaling pathway	WikiPathways	0	0	0	0	0.412	0	0	0	0	0	0	0	0	0	0	0	0	0	0	1.436	0	0	1	1
cell fate specification	GO Biological Processes	0	0	0	0	0.412	0	0	0	0	0	0	0	0	0	0	0	0	0	0	0	0	0	1	0
muscle tissue morphogenesis	GO Biological Processes	0	0	0	0	0.412	0	0	0	0	0	0	0	0	0	0	0	0	0	0	0	0	0	1	0
growth	GO Biological Processes	1.55746	0	0	0	0.409	0	0	0	0	0	0	0	0	0	0	0	0	0	0	0	0	0	2	0
neural precursor cell proliferation	GO Biological Processes	0	0	0	0	0.409	0	0	0	0	0	0	0	0	0	0	0	0	0	0	0	0	0	1	0
Notch signaling pathway	KEGG Pathway	0	0	0	0	0.144	0	0	0	0	0	0	0	0	0	0	0	0	0	0	0	0	0	1	0
Spliceosome	KEGG Pathway	0	0	0	0	0	9.677	16.045	0	0	0	0	0	0	0	0	0	0	0	0	0	0	0	2	0
Oncogene Induced Senescence	Reactome Gene Sets	0	0	0	0	0	0	3.725	0	0	0	0	0	0	0	0	0	0	0	0	0	0	0	1	0
regulation of mRNA processing	GO Biological Processes	0	0	0	0	0	0	2.539	0	0	0	0	0	0	0	0	0	0	0	0	0	0	0	1	0
Exercise-induced circadian regulation	WikiPathways	0	0	0	0	0	0	1.964	0	0	0	0	0	0	0	0	0	0	0	0	0	0	0	1	0
protein-DNA complex organization	GO Biological Processes	0	0	0	0	0	0	1.649	0	0	0	0	0	0	0	0	0	0	0	0	0	0	0	1	0
mRNA cis splicing, via spliceosome	GO Biological Processes	0	0	0	0	0	0.855	1.4	0	0	0	0	0	0	0	0	0	0	0	0	0	0	0	2	0
mRNA export from nucleus	GO Biological Processes	0	0	0	0	0	0	1.4	0	0	0	0	0	0	0	0	0	0	0	0	0	0	0	1	0
DNA-templated transcription	GO Biological Processes	0	0	0	0	0	0	1.134	0	0	0	0	0	0	0	0	0	0	0	0	0	0	0	1	0
Cell Cycle	Reactome Gene Sets	0	0	0	0	0	0	0.917	0	0	0	0	0	0	0	0	0	0	0	0	0	0	0	1	0
p53 signaling pathway	KEGG Pathway	0	0	0	0	0	0	0.917	0	0	0	0	0	0	0	0	0	0	0	0	0	0	0	1	0
regulation of cellular response to stress	GO Biological Processes	0	0	0	0	0	0	0.794	0	0	0	0	0	0	0	0	0	0	0	0	0	0	0	1	0
Herpes simplex virus 1 infection	KEGG Pathway	0	0	0	0	0	0	0.733	0	0	0	0	0	0	0	0	0	0	0	0	0	0	0	1	0
translational initiation	GO Biological Processes	0	0	0	0	0	0	0.664	0	0	0	0	0	0	0	0	0	0	0	0	0	0	0	1	0
Major pathway of rRNA processing in the nucleolus and cytosol	Reactome Gene Sets	0	0	0	0	0	0	0.53	0	0	0	0	0	0	0	0	0	0	0	0	0	0	0	1	0
digestive system development	GO Biological Processes	0	0	0	0	0	0	0.265	0	0	0	0	0	0	0	0	0	0	0	0	0	0	0	1	0
somite development	GO Biological Processes	0	0	0	0	0	0	0.186	0	0	0	0	0	0	0	0	0	0	0	0	0	0	0	1	0
Protein export	KEGG Pathway	0	0	0	0	0	3.288	0	0	0	0	0	0	0	0	0	0	0	0	0	0	0	0	1	0
transcription elongation by RNA polymerase II	GO Biological Processes	0	0	0	0	0	3.2	0	0	0	0	0	0	0	0	0	0	0	0	0	0	0.582	0	1	1
establishment of protein localization to organelle	GO Biological Processes	0	0	0	0	0	2.785	0	0	0	0	0	0	0	0	0	0	0	0	0	0	0	0	1	0
nucleoside monophosphate biosynthetic process	GO Biological Processes	0	0	0	0	0	1.891	0	0	0	0	0	0	0	0	0	0	0	0	0	0	0	0	1	0
Protein processing in endoplasmic reticulum	KEGG Pathway	0	0	0	0	0	1.854	0	0	0	0	0	0	0	0	0	0	0	0	0	0	0	0	1	0
anterior/posterior pattern specification	GO Biological Processes	0	0	0	0	0	1.659	0	0	0	0	0	0	0	0	0	0	0	0	0	0	0	0	1	0
Metabolism of amino acids and derivatives	Reactome Gene Sets	0	0	0	0	0	1.659	0	0	0	0	0	0	0	0	0	0	0	0	0	0	0.022	0	1	1
epiboly	GO Biological Processes	0	0	0	0	0	1.633	0	0	0	0	0	0	0	0	0	0	0	0	0	0	0	0	1	0
SUMOylation of DNA replication proteins	Reactome Gene Sets	0	0	0	0	0	0.943	0	0	0	0	0	0	0	0	0	0	0	0	0	0	0	0	1	0
Salmonella infection	KEGG Pathway	0	0	0	0	0	0.822	0	0	0	0	0	0	0	0	0	0	0	0	0	0	0	0	1	0
DARPP-32 events	Reactome Gene Sets	0	0	0	0	0	0.809	0	0	0	0	0	0	0	0	0	0	0	0	0	0	0	0	1	0
neural tube formation	GO Biological Processes	0	0	0	0	0	0.803	0	0	0	0	0	0	0	0	0	0	0	0	0	0	0	0	1	0
Cysteine and methionine metabolism	KEGG Pathway	0	0	0	0	0	0.774	0	0	0	0	0	0	0	0	0	0	0	0	0	0	0	0	1	0
anterior/posterior axis specification	GO Biological Processes	0	0	0	0	0	0.673	0	0	0	0	0	0	0	0	0	0	0	0	0	0	0	0	1	0
RNA Polymerase II Transcription	Reactome Gene Sets	0	0	0	0	0	0	0	0	0	0	0	0	0	0	0	0	0.364	0	0	0.937	0	0	1	1
Golgi organization	GO Biological Processes	0	0	0	0	0	0	0	0	0	0	0	0	0	0	0	1.709	0	0	0	0	0	0	1	0
centrosome cycle	GO Biological Processes	0	0	0	0	0	0	0	0	0	0	0	0	0	0	0	0.737	0	0	0	0	0	0	1	0
regulation of establishment of planar polarity	GO Biological Processes	0	0	0	0	0	0	0	0	0	0	0	0	0	0	0	0.737	0	0	0	0	0	0	1	0
regulation of microtubule-based process	GO Biological Processes	0	0	0	0	0	0	0	0	0	0	0	0	0	0	0	0.133	0	0	0	0	0	0	1	0
regulation of cellular localization	GO Biological Processes	0	0	0	0	0	0	0	0	0	0	0	0	0	0	0	0.036	0	0	0	0	0	0	1	0
Butanoate metabolism	KEGG Pathway	0	0	0	0	0	0	0	0	0	0	0	0	0	0	0	0.006	0	0	0	0	0	0	1	0
positive regulation of RNA metabolic process	GO Biological Processes	0	0	0	0	0	0	0	0	0	0	0	0	0	0	3.34	0	0	0	0	0	0	0	1	0
mitotic cell cycle process	GO Biological Processes	0	0	0	0	0	0	0	0	0	0	0	0	0	0	2.81	0	0	0	0	0	1.614	0	1	1
regulation of catabolic process	GO Biological Processes	0	0	0	0	0	0	0	0	0	0	0	0	0	0	1.308	0	0	0	0	0	0	0	1	0
regulation of cell cycle	GO Biological Processes	0	0	0	0	0	0	0	0	0	0	0	0	0	0	1.285	0	0	0	0	0	0	0	1	0
regulation of protein modification process	GO Biological Processes	0	0	0	0	0	0	0	0	0	0	0	0	0	0	1.034	0	0	0	0	0	0	0	1	0
anatomical structure maturation	GO Biological Processes	0	0	0	0	0	0	0	0	0	0	0	0	0	0	0.671	0	0	0	0	0	0	0	1	0
regulation of proteolysis involved in protein catabolic process	GO Biological Processes	0	0	0	0	0	0	0	0	0	0	0	0	0	0	0.506	0	0	0	0	0	0	0	1	0
RNA 3'-end processing	GO Biological Processes	0	0	0	0	0	0	0	0	0	0	0	0	0	0	0.437	0	0	0	0	0	0	0	1	0
Kinesins	Reactome Gene Sets	0	0	0	0	0	0	0	0	0	0	0	0	0	0	0.37	0	0	0	0	0	0	0	1	0
negative regulation of signal transduction	GO Biological Processes	0	0	0	0	0	0	0	0	0	0	0	0	0	0	0.282	0	0	0	0	0	1.974	4.746	1	2
segmentation	GO Biological Processes	0	0	0	0	0	0	0	0	0	0	0	0	0	0	0.257	0	0	0	0	0	0	0	1	0
Deubiquitination	Reactome Gene Sets	0	0	0	0	0	0	0	0	0	0	0	0	0	0	0.198	0	0	0	0	0	0	0	1	0
Hedgehog 'on' state	Reactome Gene Sets	0	0	0	0	0	0	0	0	0	0	0	0	0	0	0.002	0	0	0	0	0	0	0	1	0
Cytoplasmic ribosomal proteins	WikiPathways	20	0	0	0	0	0	0	0	0	0	0	0	0	0	0	0	0	0	0	0	0	0	1	0
cytoplasmic translation	GO Biological Processes	20	0	0	0	0	0	0	0	0	0	0	0	0	0	0	0	0	0	0	0	0	0	1	0
myeloid cell homeostasis	GO Biological Processes	6.19946	0	0	0	0	0	0	0	0	0	0	0	0	0	0	0	0	0	0	0	0	0	1	0
ribosomal small subunit biogenesis	GO Biological Processes	5.03415	0	0	0	0	0	0	0	0	0	0	0	0	0	0	0	0	0	0	0	0	0	1	0
Keratinization	Reactome Gene Sets	4.99592	0	0	0	0	0	0	0	0	0	0	0	0	0	0	0	0	0	0	0	0	0	1	0
translational elongation	GO Biological Processes	3.31082	0	0	0	0	0	0	0	0	0	0	0	0	0	0	0	0	0	0	0	0	0	1	0
positive regulation of small molecule metabolic process	GO Biological Processes	2.83296	0	0	0	0	0	0	0	0	0	0	0	0	0	0	0	0	0	0	0	0	0	1	0
head development	GO Biological Processes	2.67606	0	0	0	0	0	0	0	0	0	0	0	0	0	0	0	0	0	0	0	0	0	1	0
Apoptotic cleavage of cell adhesion proteins	Reactome Gene Sets	1.96815	0	0	0	0	0	0	0	0	0	0	0	0	0	0	0	0	0	0	0	0	0	1	0
Cellular responses to stress	Reactome Gene Sets	1.93113	0	0	0	0	0	0	0	0	0	0	0	0	0	0	0	0	0	0	0	0	0	1	0
formation of translation preinitiation complex	GO Biological Processes	1.74021	0	0	0	0	0	0	0	0	0	0	0	0	0	0	0	0	0	0	0	0	0	1	0
tRNA aminoacylation for protein translation	GO Biological Processes	1.74021	0	0	0	0	0	0	0	0	0	0	0	0	0	0	0	0	0	0	0	0.133	0	1	1
retinal ganglion cell axon guidance	GO Biological Processes	1.55057	0	0	0	0	0	0	0	0	0	0	0	0	0	0	0	0	0	0	0	0	0	1	0
cell adhesion	GO Biological Processes	1.36143	0	0	0	0	0	0	0	0	0	0	0	0	0	0	0	0	0	0	0	0	0	1	0
RAC3 GTPase cycle	Reactome Gene Sets	1.27715	0	0	0	0	0	0	0	0	0	0	0	0	0	0	0	0	0	0	0	0	0	1	0
tube development	GO Biological Processes	1.18329	0	0	0	0	0	0	0	0	0	0	0	0	0	0	0	0	0	0	0	0	0	1	0
regulation of cytokine production	GO Biological Processes	1.16949	0	0	0	0	0	0	0	0	0	0	0	0	0	0	0	0	0	0	0	0	0	1	0
monocarboxylic acid biosynthetic process	GO Biological Processes	0	0	0	0	0	0	0	2.169	0	0	0	0	0	0	0	0	0	0	0	0	0	0	1	0
positive regulation of transcription by RNA polymerase I	GO Biological Processes	0	0	0	0	0	0	0	1.566	0	0	0	0	0	0	0	0	0	0	0	0	0	0	1	0
organ growth	GO Biological Processes	0	0	0	0	0	0	0	1.141	0	0	0	0	0	0	0	0	0	0	0	0	0	0	1	0
Cell cycle	KEGG Pathway	0	0	0	0	0	0	0	0.877	0	0	0	0	0	0	0	0	0	0	0	0	0	0	1	0
regulation of cellular catabolic process	GO Biological Processes	0	0	0	0	0	0	0	0.701	0	0	0	0	0	0	0	0	0	0	0.903	0	0	0	1	1
Ovarian tumor domain proteases	Reactome Gene Sets	0	0	0	0	0	0	0	0.699	0	0	0	0	0	0	0	0	0	0	0	0	0	0	1	0
circulatory system process	GO Biological Processes	0	0	0	0	0	0	0	0.567	0	0	0	0	0	0	0	0	0	0	0	0	0	0	1	0
Cellular response to heat stress	Reactome Gene Sets	0	0	0	0	0	0	0	0.407	0	0	0	0	0	0	0	0	0	0	0	0	0.509	0	1	1
regulation of animal organ morphogenesis	GO Biological Processes	0	0	0	0	0	0	0	0.307	0	0	0	0	0	0	0	0	0	0	0	0	0	0	1	0
pattern specification process	GO Biological Processes	0	0	0	0	0	0	0	0	0	0	0	0	0	0	0	0	0	0	0	0	0	20	0	1
mesoderm development	GO Biological Processes	0	0	0	0	0	0	0	0	0	0	0	0	0	0	0	0	0	0	0	0	0	16.114	0	1
tissue morphogenesis	GO Biological Processes	0	0	0	0	0	0	0	0	0	0	0	0	0	0	0	0	0	0	3.445	0	0	14.991	0	2
Non-canonical Wnt pathway	WikiPathways	0	0	0	0	0	0	0	0	0	0	0	0	0	0	0	0	0	0	2.248	0	0	12.694	0	2
endoderm development	GO Biological Processes	0	0	0	0	0	0	0	0	0	0	0	0	0	0	0	0	0	0	0	0	0	10.378	0	1
brain development	GO Biological Processes	0	0	0	0	0	0	0	0	0	0	0	0	0	0	0	0	0	0	0	0	0	9.998	0	1
neural tube development	GO Biological Processes	0	0	0	0	0	0	0	0	0	0	0	0	0	0	0	0	0	0	0	0	0	8.864	0	1
Wnt signaling pathway	GO Biological Processes	0	0	0	0	0	0	0	0	0	0	0	0	0	0	0	0	0	0	0	0	0	5.789	0	1
notochord development	GO Biological Processes	0	0	0	0	0	0	0	0	0	0	0	0	0	0	0	0	0	0	0	0	0	5.076	0	1
convergent extension	GO Biological Processes	0	0	0	0	0	0	0	0	0	0	0	0	0	0	0	0	0	0	0	0	0	4.019	0	1
mesenchyme development	GO Biological Processes	0	0	0	0	0	0	0	0	0	0	0	0	0	0	0	0	0	0	0	0	0	3.522	0	1
ectodermal placode morphogenesis	GO Biological Processes	0	0	0	0	0	0	0	0	0	0	0	0	0	0	0	0	0	0	0	0	0	3.46	0	1
enzyme-linked receptor protein signaling pathway	GO Biological Processes	0	0	0	0	0	0	0	0	0	0	0	0	0	0	0	0	0	0	0	2.166	0	3.406	0	2
regulation of smoothened signaling pathway	GO Biological Processes	0	0	0	0	0	0	0	0	0	0	0	0	0	0	0	0	0	0	0	0	0	3.148	0	1
axial mesoderm morphogenesis	GO Biological Processes	0	0	0	0	0	0	0	0	0	0	0	0	0	0	0	0	0	0	0	0	0	2.962	0	1
Kupffer's vesicle development	GO Biological Processes	0	0	0	0	0	0	0	0	0	0	0	0	0	0	0	0	0	0	0	0	0	2.921	0	1
neural tube patterning	GO Biological Processes	0	0	0	0	0	0	0	0	0	0	0	0	0	0	0	0	0	0	0	0	0	2.529	0	1
cartilage development	GO Biological Processes	0	0	0	0	0	0	0	0	0	0	0	0	0	0	0	0	0	0	0	0	0	2.308	0	1
regulation of nodal signaling pathway	GO Biological Processes	0	0	0	0	0	0	0	0	0	0	0	0	0	0	0	0	0	0	0	0	0	2.308	0	1
actin filament bundle organization	GO Biological Processes	0	0	0	0	0	0	0	0	0	0	0	0	0	0	0	0	0	0	0	0	0.032	0	0	1
actin filament organization	GO Biological Processes	0	0	0	0	0	0	0	0	0	0	0	0	0	0	0	0	0	0	0	0	2.61	0	0	1
actin polymerization or depolymerization	GO Biological Processes	0	0	0	0	0	0	0	0	0	0	0	0	0	0	0	0	0	0	0	0	0	0	0	0
actomyosin structure organization	GO Biological Processes	0	0	0	0	0	0	0	0	0	0	0	0	0	0	0	0	0	0	0	0	1.198	0	0	1
Alanine, aspartate and glutamate metabolism	KEGG Pathway	0	0	0	0	0	0	0	0	0	0	0	0	0	0	0	0	0	0	0	0.662	0	0	0	1
cell migration in hindbrain	GO Biological Processes	0	0	0	0	0	0	0	0	0	0	0	0	0	0	0	0	0	0	1.605	0	0	0	0	1
cell morphogenesis	GO Biological Processes	0	0	0	0	0	0	0	0	0	0	0	0	0	0	0	0	0	0	2.621	0	0	0	0	1
central nervous system development	GO Biological Processes	0	0	0	0.485	0	0	0	0	0	0	0	0	0	0	0	0	0	0	0	0	0.48	0	1	1
cranial nerve development	GO Biological Processes	0	0	0	0	0	0	0	0	0	0	0	0	0	0	0	0	0	0	1.205	0	0	0	0	1
digestive tract development	GO Biological Processes	0	0	0	0	0	0	0	0	0	0	0	0	0	0	0	0	0	0	1.605	0	0	0	0	1
dorsal/ventral pattern formation	GO Biological Processes	0	0	0	0	0	0	0	0	0	0	0	0	0	0	0	0	0	0	0	0	1.647	0	0	1
ERAD pathway	GO Biological Processes	0	0	0	0	0	0	0	0	0.407	0	0	0	0	0	0	0	0	0	0	0	0	0	1	0
Factors involved in megakaryocyte development and platelet production	Reactome Gene Sets	0	0	0	0	0	0	0	0	0	0	0	0	0	0	0	0	0	0	0	1.436	0	0	0	1
fibroblast growth factor receptor signaling pathway	GO Biological Processes	0	0	0	0	0	0	0	0	0	0	0	0	0	0	0	0	0	0	0	0.695	0	0	0	1
hemopoiesis	GO Biological Processes	0	0	0	0	0	0	0	0	0	0	0	0	0	0	0	0	0	0	0	0.689	0	0	0	1
hindbrain development	GO Biological Processes	0	0	0	0	0	0	0	0	0	0	0	0	0	0	0	0	0	0	3.445	0	0	0	0	1
KEAP1-NFE2L2 pathway	Reactome Gene Sets	0	0	0	0	0	0	0	0	0	0	0	0	0	0	0	0	0	0	1.251	0	0	0	0	1
Mitophagy - animal	KEGG Pathway	0	0	0	0	0	0	0	0	0.067	0	0	0	0	0	0	0	0	0	0	0	0	0	1	0
mitotic sister chromatid cohesion	GO Biological Processes	0	0	0	0	0	0	0	0	0	0	0	0	0	0	0	0	0	0	1.185	0	0	0	0	1
mRNA transport	GO Biological Processes	0	0	0	0	0	0	0	0	0.781	0	0	0	0	0	0	0	0	0	0	0	0	0	1	0
muscle cell differentiation	GO Biological Processes	0	0	0	0	0	0	0	0	0	0	0	0	0	0	0	0	0	0	0.906	0	0	0	0	1
negative regulation of catalytic activity	GO Biological Processes	0	0	0	0	0	0	0	0	0	0	0	0	0	0	0	0	0	0	0	0	0	0	0	0
negative regulation of cellular metabolic process	GO Biological Processes	0	0	0	0	0	0	0	0	0	0	0	0	0	0	0	0	0	0	0	0	1.198	0	0	1
neural crest formation	GO Biological Processes	0	0	0	0	0	0	0	0	0	0	0	0	0	0	0	0	0	0	0	1.436	0	0	0	1
Nodal signaling pathway	WikiPathways	0	0	0	0	0	0	0	0	0	0	0	0	0	0	0	0	0	0	0	0	0.235	0	0	1
pectoral fin morphogenesis	GO Biological Processes	0	0	0	0	0	0	0	0	0	0	0	0	0	0	0	0	0	0	1.226	0	0	0	0	1
Phase I - Functionalization of compounds	Reactome Gene Sets	0	0	0	0	0	0	0	0	0	0	0	0	0	0	0	0	0	0	0	0.448	0	0	0	1
phosphatidylinositol-mediated signaling	GO Biological Processes	0	0	0	0	0	0	0	0	0	0	0	0	0	0	0	0	0	0.585	0	0	0	0	1	0
positive regulation of phosphatidylinositol 3-kinase signaling	GO Biological Processes	0	0	0	0	0	0	0	0	0	0	0	0	0	0	0	0	0	0.628	0	0	0	0	1	0
positive regulation of protein ubiquitination	GO Biological Processes	0	0	0	0	0	0	0	0	0	0	0	0	0	0	0	0	0	0	0.577	0	0	0	0	1
programmed cell death	GO Biological Processes	0	0	0	0	0	0	0	0	0	0	0	0	0	0	0	0	0	0	0	0	0	0	0	0
pronephric duct development	GO Biological Processes	0	0	0	0	0	0	0	0	0	0	0	0	0	0	0	0	0	0	1.027	0	0	0	0	1
regulation of actin filament polymerization	GO Biological Processes	0	0	0	0	0	0	0	0	0	0	0	0	0	0	0	0	0	0	0	0.999	0	0	0	1
regulation of histone modification	GO Biological Processes	0	0	0	0	0	0	0	0	0	0	0	0	0	0	0	0	0	0	0.626	0	0	0	0	1
regulation of mRNA metabolic process	GO Biological Processes	0	0	0	0	0	0	0	0	0	0	0	0	0	0	0	0	0	0	0.833	0	0	0	0	1
response to yeast	GO Biological Processes	0	0	0	0	0	0	0	0	0	0	0	0	0	0	0	0	0	0	0	0.604	0	0	0	1
retinal pigment epithelium development	GO Biological Processes	0	0	0	0	0	0	0	0	0	0	0	0	0	0	0	0	0	0	0	0.817	0	0	0	1
ribosome biogenesis	GO Biological Processes	0	0	0	0	0	0	0	0	0	0	0	0	0	0	0	0	0	0	0.804	0	0	0	0	1
RUNX1 regulates transcription of genes involved in differentiation of HSCs	Reactome Gene Sets	0	0	0	0	0	0	0	0	0	0	0	0	0	0	0	0	0	0	0	1.436	0	0	0	1
Signaling by Rho GTPases	Reactome Gene Sets	0	0	0	0	0	0	0	0	0	0	0	0	0	0	0	0	0	0	0	0.804	0	0	0	1
spinal cord patterning	GO Biological Processes	0	0	0	0	0	0	0	0	0	0	0	0	0	0	0	0	0	0	1.185	0	0	0	0	1
sulfur compound biosynthetic process	GO Biological Processes	0	0	0	0	0	0	0	0	0	0	0	0	0	0	0	0	0	0	0	0.549	0	0	0	1
Tight junction	KEGG Pathway	0	0	0	0	0	0	0	0	0	0	0	0	0	0	0	0	0	0	0	0.935	0	0	0	1
TP53 Regulates Transcription of Cell Cycle Genes	Reactome Gene Sets	0	0	0	0	0	0	0	0	0	0	0	0	0	0	0	0	0	0	0	0.545	0	0	0	1
tRNA modification	GO Biological Processes	0	0	0	0	0	0	0	0	0.407	0	0	0	0	0	0	0	0	0	0	0	0	0	1	0
